# From microbial communities to regional biogeography: Unraveling patterns, determinants and the influence of bottom trawling in benthic microbiota

**DOI:** 10.1101/2023.08.09.552457

**Authors:** Guido Bonthond, Jan Beermann, Lars Gutow, Andreas Neumann, Francisco Rafael Barboza, Andrea Desiderato, Vera Fofonova, Stephanie Helber, Sahar Khodami, Casper Kraan, Hermann Neumann, Sven Rohde, Peter J. Schupp

## Abstract

Microbial composition and diversity in marine sediments are shaped by environmental, biological, and anthropogenic processes that operate on different scales. However, our understanding of benthic microbial biogeography remains limited. Here, we study how benthic microbiota vary at a regional scale in the North Sea with sediment characteristics, temperature, organic matter content, shear bed stress and bottom trawling intensity, a prevalent industrial fishing practice which heavily impacts benthic ecosystems. Using 16S rDNA amplicon sequencing, we characterized benthic microbiota from the top centimeter of 349 sediment samples and used uni-and multivariate statistical models, accounting for spatial autocorrelation, to disentangle the effects of the different predictors. Fitted models demonstrate how the geographic interplay of different environmental anthropogenic drivers shapes the structure and functioning of benthic microbial communities. Sediment properties were the primary determinants, with diversity increasing with sediment permeability but at the same time increasing with mud content, highlighting different underlying processes. Alpha diversity also increased nonlinearly with total organic matter content and temperature and showed a more complex relationship with bottom shear stress but decreased with bottom trawling intensity. These trawling associated diversity changes were accompanied by shifts in functional groups related to energy metabolism. Specifically, with increasing trawling intensity, we observed a transition toward more aerobic heterotrophic and less denitrifying metabolism. Our findings provide first insights of benthic microbial biogeographic patterns on a large spatial scale and illustrate how anthropogenic activity such as bottom trawling may influence the distribution and abundances of microbes and overall benthic metabolism at macroecological scales.
