## Supplementary tables for "From microbial communities to regional biogeography: Unraveling patterns, determinants and the influence of bottom trawling in benthic microbiota"

### Sheet: Table S1
process	module	KO	symbol	name	EC
aerobic respiration	M00155	K02275	coxB	cytochrome c oxidase subunit II	7.1.1.9
		K02274	coxA	cytochrome c oxidase subunit I
		K02276	coxC	cytochrome c oxidase subunit III
		K15408	coxAC	cytochrome c oxidase subunit I III
		K02277	coxD	cytochrome c oxidase subunit IV
nitrification	M00528	K10944	pmoA-amoA	methane/ammonia monooxygenase subunit A	1.14.18.3 1.14.99.39
		K10945	pmoB-amoB	methane/ammonia monooxygenase subunit B
		K10946	pmoC-amoC	methane/ammonia monooxygenase subunit C
		K10535	hao	hydroxylamine dehydrogenase	1.7.2.6
dissimilatory nitrate reduction M00530.1	M00530	K02567	napA	nitrate reductase cytochrome	1.9.6.1
		K02568	napB	nitrate reductase cytochrome electron transfer subunit
		K00370	narG	nitrate reductase/nitrite oxidoreductase alpha subunit	1.7.5.1 1.7.99.
		K00371	narH	nitrate reductase/nitrite oxidoreductase beta subunit
		K00374	narI	nitrate reductase gamma subunit
dissimilatory nitrite reduction M00530.2		K00362	nirB	nitrite reductase NADH large subunit	1.7.1.15
		K00363	nirD	nitrite reductase NADH small subunit
		K03385	nrfA	nitrite reductase cytochrome c 552	1.7.2.2
		K15876	nrfH	cytochrome c nitrite reductase small subunit
denitrification	M00529	K02567	napA	nitrate reductase cytochrome	1.9.6.1
		K02568	napB	nitrate reductase cytochrome electron transfer subunit
		K00370	narG	nitrate reductase/nitrite oxidoreductase alpha subunit	1.7.5.1 1.7.99.
		K00371	narH	nitrate reductase/nitrite oxidoreductase beta subunit
		K00374	narI	nitrate reductase gamma subunit
		K00368	nirK	nitrite reductase NO forming	1.7.2.1
		K15864	nirS	nitrite reductase NO forming / hydroxylamine reductase
		K04561	norB	nitric oxide reductase subunit B	1.7.2.5
		K02305	norC	nitric oxide reductase subunit C
		K00376	nosZ	nitrous oxide reductase	1.7.2.4
dissimilatory sulfate reduction	M00596	K00958	sat	sulfate adenylyltransferase	2.7.7.4
		K00394	aprA	adenylylsulfate reductase subunit A	1.8.99.2
		K00395	aprB	denylylsulfate reductase subunit B
		K11180	dsrA	dissimilatory sulfite reductase alpha subunit	1.8.99.5
		K11181	dsrB	dissimilatory sulfite reductase beta subunit
Thiosulfate oxidation	M00595	K17222	soxA	L cysteine S thiosulfotransferase	2.8.5.2
		K17223	soxX	L cysteine S thiosulfotransferase
		K17224	soxB	S sulfosulfanyl L cysteine sulfohydrolase	3.1.6.20
		K17225	soxC	sulfane dehydrogenase subunit SoxC
		K17226	soxY	sulfur oxidizing protein SoxY
		K17227	soxZ	sulfur oxidizing protein SoxZ
methane oxidation	M00174	K10944	pmoA-amoA	methane/ammonia monooxygenase subunit A	1.14.18.3 1.14.99.39
		K10945	pmoB-amoB	methane/ammonia monooxygenase subunit B
		K10946	pmoC-amoC	methane/ammonia monooxygenase subunit C
		K16157	mmoX	methane monooxygenase component A alpha chain	1.14.13.25
		K16158	mmoY	methane monooxygenase component A beta chain
		K16159	mmoZ	methane monooxygenase component A gamma chain
		K16161	mmoC	methane monooxygenase component C
		K16160	mmoB	methane monooxygenase regulatory protein B
		K16162	mmoD	methane monooxygenase component D
		K14028	mxaF	methanol dehydrogenase cytochrome c subunit 1	1.1.2.7
		K14029	mxaI	methanol dehydrogenase cytochrome c subunit 2	1.1.2.7
		K23995	xoxF	lanthanide dependent methanol dehydrogenase	1.1.2.10
CO2 reduction	M00567	K00200	fwdA	formylmethanofuran dehydrogenase subunit A	1.2.7.12
		K00201	fwdB	formylmethanofuran dehydrogenase subunit B
		K00202	fwdC	formylmethanofuran dehydrogenase subunit C
		K00203	fwdD	formylmethanofuran dehydrogenase subunit D
		K11261	fwdE	formylmethanofuran dehydrogenase subunit E
		K00205	fwdF	4Fe-4S ferredoxin
		K11260	fwdG	4Fe-4S ferredoxin
		K00204	fwdH	4Fe-4S ferredoxin
		K00672	ftr	formylmethanofuran--tetrahydromethanopterin N-formyltransferase	2.3.1.101
		K01499	mch	methenyltetrahydromethanopterin cyclohydrolase	3.5.4.27
		K00319	mtd	methylenetetrahydromethanopterin dehydrogenase	1.5.98.1
		K13942	hmd	5,10-methenyltetrahydromethanopterin hydrogenase	1.12.98.2
		K00320	mer	5,10-methylenetetrahydromethanopterin reductase	1.5.98.2
		K00577	mtrA	tetrahydromethanopterin S-methyltransferase subunit A	2.1.1.86
		K00578	mtrB	tetrahydromethanopterin S-methyltransferase subunit B
		K00579	mtrC	tetrahydromethanopterin S-methyltransferase subunit C
		K00580	mtrD	tetrahydromethanopterin S-methyltransferase subunit D
		K00581	mtrE	tetrahydromethanopterin S-methyltransferase subunit E
		K00582	mtrF	tetrahydromethanopterin S-methyltransferase subunit F
		K00583	mtrG	tetrahydromethanopterin S-methyltransferase subunit G
		K00584	mtrH	tetrahydromethanopterin S-methyltransferase subunit H
		K00399	mcrA	methyl-coenzyme M reductase alpha subunit	2.8.4.1
		K00401	mcrB	methyl-coenzyme M reductase beta subunit
		K00402	mcrG	methyl-coenzyme M reductase gamma subunit
		K08264	hdrD	heterodisulfide reductase subunit D	1.8.98.1
		K08265	hdrE	heterodisulfide reductase subunit E
		K22480	hdrA1	heterodisulfide reductase subunit A1	1.8.7.3 1.8.98.4 1.8.98.5 1.8.98.6
		K22481	hdrB1	heterodisulfide reductase subunit B1
		K22482	hdrC1	heterodisulfide reductase subunit C1
		K03388	hdrA2	heterodisulfide reductase subunit A2
		K03389	hdrB2	heterodisulfide reductase subunit B2
		K03390	hdrC2	heterodisulfide reductase subunit C2
		K14127	mvhD	F420-non-reducing hydrogenase iron-sulfur subunit
		K14126	mvhA	F420-non-reducing hydrogenase large subunit
		K14128	mvhG	F420-non-reducing hydrogenase small subunit
		K22516	fdhA	formate dehydrogenase (coenzyme F420) alpha subunit
		K00125	fdhB	formate dehydrogenase (coenzyme F420) beta subunit
Abbreviations: KEGG Ortholog (KO), Enzyme Commission number (EC)

### Sheet: Table S2
phylum	class	order	family	genus	dominance1
Proteobacteria	Gammaproteobacteria	Steroidobacterales	Woeseiaceae	Woeseia	95
Proteobacteria	Deltaproteobacteria	Myxococcales	Sandaracinaceae	NA	84
Proteobacteria	Alphaproteobacteria	Tistrellales	Geminicoccaceae	NA	31
Actinobacteria	Acidimicrobiia	Actinomarinales	uncultured	NA	31
Actinobacteria	Acidimicrobiia	Microtrichales	Microtrichaceae	Sva0996 marine group	13
Planctomycetes	Planctomycetacia	Pirellulales	Pirellulaceae	Rhodopirellula	11
Planctomycetes	Planctomycetacia	Pirellulales	Pirellulaceae	Blastopirellula	10
Proteobacteria	Gammaproteobacteria	NA	NA	NA	8
Bacteroidetes	Bacteroidia	Flavobacteriales	Flavobacteriaceae	Eudoraea	8
Nitrospirae	Nitrospira	Nitrospirales	Nitrospiraceae	Nitrospira	6
Proteobacteria	Gammaproteobacteria	BD7-8	BD7-8	BD7-8	5
Actinobacteria	Acidimicrobiia	Microtrichales	Microtrichaceae	NA	5
Verrucomicrobia	Verrucomicrobiae	Verrucomicrobiales	DEV007	DEV007	4
Proteobacteria	Gammaproteobacteria	Ectothiorhodospirales	Ectothiorhodospiraceae	Thiogranum	4
Proteobacteria	Deltaproteobacteria	Desulfobacterales	Desulfobacteraceae	Sva0081 sedimentgroup	3
Proteobacteria	Gammaproteobacteria	Alteromonadales	Shewanellaceae	Shewanella	3
Proteobacteria	Gammaproteobacteria	Cellvibrionales	Halieaceae	Halioglobus	3
Proteobacteria	Gammaproteobacteria	Gammaproteobacteria IS	NA	NA	3
Proteobacteria	Gammaproteobacteria	D90	D90	D90	2
Kiritimatiellaeota	Kiritimatiellae	Kiritimatiellales	Kiritimatiellaceae	R76-B128	2
Proteobacteria	Alphaproteobacteria	Thalassobaculales	NA	NA	1
Proteobacteria	Deltaproteobacteria	NB1-j	NB1-j	NB1-j	1
Proteobacteria	Gammaproteobacteria	Alteromonadales	Psychromonadaceae	Psychromonas	1
Proteobacteria	Gammaproteobacteria	B2M28	B2M28	B2M28	1
Entotheonellaeota	Entotheonellia	Entotheonellales	Entotheonellaceae	Candidatus Entotheonella	1
Bacteroidetes	Bacteroidia	Cytophagales	Cyclobacteriaceae	NA	1
Bacteroidetes	Bacteroidia	Flavobacteriales	Flavobacteriaceae	Lutimonas	1
Acidobacteria	Thermoanaerobaculia	Thermoanaerobaculales	Thermoanaerobaculaceae	Subgroup 10	1
Abbreviations: Incertae Sedis (IS) 1number of samples in which taxon was dominant

### Sheet: Table S3
	PERMANOVA							mGLM
	variable	df	SumOfSqs	R2	F	Pr(>F)1		deviance	significant responses
									+	−
OTU composition	LSD	1	265.313	0.0244797	9.64814	0.0001	***	333738	13552	200
	MEM1	1	90.9632	0.00839293	3.30789	0.0001	***	152217	2151	1434
	MEM2	1	34.4205	0.00317589	1.25171	0.0001	***	111649	30111	1456
	median grain size	1	386.557	0.0356666	14.0572	0.0001	***	461999	6854	4154
	√ mud content	1	68.3739	0.00630868	2.48643	0.0001	***	196462	2413	4711
	logit TOM	1	57.0477	0.00526364	2.07455	0.0226	*	139500	1386	3374
	temperature	1	34.4392	0.00317761	1.25239	0.0001	***	109085	1405	1872
	shear stress	1	50.4045	0.00465068	1.83297	0.0001	***	158847	1208	3687
	SAR	1	40.6987	0.00375516	1.48001	0.0001	***	127911	1922	1796
	Residuals	329	9047.12	0.834754
	Total	338	10838.1	1
genus composition	LSD	1	124.376	0.0210265	8.2873	0.0001	***	2.13745e+06	907	2
	MEM1	1	46.1363	0.00779965	3.07412	0.0001	***	858984	276	128
	MEM2	1	18.967	0.00320649	1.26379	0.0001	***	32270.5	57	107
	median grain size	1	233.249	0.0394323	15.5416	0.0001	***	2.25797e+06	419	297
	√ mud content	1	38.1227	0.0064449	2.54016	0.0001	***	346902	279	163
	logit TOM	1	26.9576	0.00455737	1.79622	0.035	*	489783	124	169
	temperature	1	18.2675	0.00308824	1.21718	0.0001	***	1.22441e+06	80	172
	shear stress	1	23.2103	0.00392386	1.54653	0.0001	***	180865	102	161
	SAR	1	19.2686	0.00325748	1.28389	0.0001	***	79664.3	106	103
	Residuals	329	4937.63	0.834739
	Total	338	5915.17	1
KO composition	LSD	1	541.422	0.0218595	8.12358	0.0001	***	51400.2	6748	0
	MEM1	1	151.094	0.0061003	2.26704	0.0001	***	7767.72	2739	1599
	MEM2	1	71.1783	0.00287377	1.06797	0.0001	***	2557.67	587	719
	median grain size	1	533.45	0.0215376	8.00396	0.0001	***	40017.3	3371	2260
	√ mud content	1	172.493	0.00696428	2.58811	0.0001	***	6984.63	3113	1357
	logit TOM	1	89.7128	0.00362209	1.34606	0.0001	***	3951.98	2002	1518
	temperature	1	87.0114	0.00351302	1.30553	0.0001	***	2984.39	1036	1370
	shear stress	1	90.0314	0.00363495	1.35084	0.0001	***	3595.4	1260	1391
	SAR	1	77.8199	0.00314192	1.16762	0.0064	**	2821.85	972	872
	Residuals	329	21927.3	0.885297
	Total	338	24768.3	1
Abbreviations: multivariate Generalized Linear Model (mGLM), Log-transformed Sequencing Depth (LSD), Moran Eigenvector Map (MEM), Total Organic Matter (TOM), Swept Area Ratio (SAR). 1Significance codes from PERMANOVA: 0 (***), 0.001 (**), 0.01 (*)

### Sheet: Table S4
	response1	predictor2								model performance statistics
		LSD3		grain	TOM	shear	mud	temp	SAR	df	logL	AICc	∆AICc	AICcw
		x	y
	Effective OTU numbers			+		+	+	+	+	14	-1861.47	3752.24	0	0.602612
		+		+		+	+	+	+	15	-1860.79	3753.07	0.832723	0.397388
	Effective genus numbers			+		+	+	+	+	14	-1269.61	2568.51	0	0.339185
				+	+	+	+	+	+	16	-1267.96	2569.6	1.08954	0.196719
		+		+		+	+	+	+	15	-1269.15	2569.79	1.28276	0.178603
				+		+		+	+	12	-1272.76	2570.48	1.97284	0.126485
		+		+	+	+	+	+	+	17	-1267.6	2571.11	2.59408	0.0927127
		+		+		+		+	+	13	-1272.33	2571.78	3.26481	0.0662966
	Effective KO numbers			+	+		+	+	+	14	-1711.74	3452.78	0	0.284969
				+			+		+	10	-1716.45	3453.57	0.783276	0.192624
				+			+	+	+	12	-1714.41	3453.78	0.994339	0.173332
		+		+	+		+	+	+	15	-1711.74	3454.97	2.18679	0.0954863
				+	+		+		+	12	-1715.12	3455.2	2.41943	0.0850011
		+		+			+		+	11	-1716.44	3455.69	2.90278	0.0667522
		+		+			+	+	+	13	-1714.41	3455.93	3.14922	0.0590136
				+	+	+	+	+	+	16	-1711.44	3456.57	3.79065	0.042822
	OTU beta diversity	+	+	+		+				10	-887.651	1796.11	0	0.785055
		+	+	+		+		+		12	-887.466	1800.08	3.97432	0.107619
		+	+	+	+	+				12	-887.468	1800.09	3.97977	0.107326
	genus beta diversity	+	+			+				8	-676.012	1368.55	0	0.415564
		+	+	+		+				10	-674.467	1369.74	1.19206	0.228974
		+	+	+		+	+			12	-673.027	1371.21	2.65721	0.110061
		+	+		+	+				10	-675.339	1371.48	2.93552	0.0957633
		+	+			+	+			10	-675.453	1371.71	3.16351	0.0854456
		+	+	+			+			10	-675.739	1372.28	3.73552	0.064192
	KO beta diversity			+						6	-1217.18	2446.66	0	0.0730781
		+		+						7	-1216.17	2446.75	0.0864868	0.0699853
		+			+					7	-1216.2	2446.8	0.142042	0.068068
		+		+	+					9	-1214.32	2447.3	0.637579	0.0531298
				+	+					8	-1215.49	2447.5	0.840416	0.0480057
					+					6	-1217.65	2447.6	0.939657	0.0456818
		+	+	+						8	-1215.79	2448.11	1.45178	0.0353621
		+	+		+					8	-1215.8	2448.12	1.46007	0.0352157
		+								5	-1218.98	2448.17	1.50792	0.0343832
		+				+				7	-1216.92	2448.25	1.58926	0.0330129
			+	+						7	-1216.94	2448.29	1.63125	0.032327
		+		+			+			9	-1214.84	2448.34	1.68082	0.0315357
				+			+			8	-1215.95	2448.43	1.76643	0.0302142
		+	+	+	+					10	-1214.05	2448.9	2.24251	0.0238139
		+	+							6	-1218.31	2448.91	2.25345	0.023684
										4	-1220.41	2448.97	2.30699	0.0230585
						+				6	-1218.36	2449.03	2.36581	0.0223902
		+							+	7	-1217.35	2449.1	2.44073	0.0215669
		+		+		+				9	-1215.26	2449.18	2.52091	0.0207194
		+		+	+		+			11	-1213.13	2449.23	2.56836	0.0202337
			+		+					7	-1217.42	2449.24	2.57639	0.0201526
				+		+				8	-1216.36	2449.24	2.58285	0.0200876
		+	+			+				8	-1216.4	2449.33	2.67216	0.0192104
			+	+	+					9	-1215.34	2449.34	2.67587	0.0191747
				+					+	8	-1216.59	2449.71	3.04708	0.0159266
				+	+		+			10	-1214.46	2449.72	3.06073	0.0158182
		+		+					+	9	-1215.54	2449.73	3.0676	0.015764
									+	6	-1218.73	2449.76	3.10005	0.0155102
		+			+	+				9	-1215.56	2449.77	3.10916	0.0154398
		+	+	+			+			10	-1214.49	2449.78	3.12354	0.0153291
			+							5	-1219.97	2450.15	3.4937	0.0127391
			+	+			+			9	-1215.75	2450.16	3.49739	0.0127156
		+			+				+	9	-1215.75	2450.17	3.50645	0.0126582
		+	+						+	8	-1216.83	2450.18	3.52257	0.0125565
			+			+				7	-1218.03	2450.47	3.81256	0.0108618
		+		+	+	+				11	-1213.78	2450.53	3.86813	0.0105641
		+	+	+		+				10	-1214.91	2450.63	3.97286	0.0100252
	aerobic respiration	+			+	+		+	+	13	539.649	-1052.18	0	0.548035
		+				+		+	+	11	537.089	-1051.37	0.806054	0.366248
		+			+	+	+	+	+	15	539.976	-1048.47	3.71057	0.0857172
	denitrification	+		+	+				+	11	-31.8065	86.4204	0	0.510534
		+		+	+			+	+	13	-29.6923	86.5046	0.0842838	0.489466
	dissimilatory nitrate reduction	+		+				+	+	11	-170.979	364.764	0	0.209733
		+		+	+	+		+	+	15	-166.682	364.851	0.0863903	0.200866
		+		+	+			+	+	13	-169.027	365.175	0.410551	0.170811
		+		+	+	+	+	+	+	17	-164.806	365.518	0.753176	0.143919
		+		+			+	+	+	13	-169.667	366.453	1.68903	0.0901362
		+		+	+		+	+	+	15	-167.846	367.178	2.41399	0.0627301
		+		+	+	+			+	13	-170.057	367.235	2.47027	0.0609895
		+		+		+		+	+	13	-170.703	368.527	3.76247	0.0319637
		+		+		+	+	+	+	15	-168.623	368.732	3.96738	0.028851
	dissimilatory nitrite reduction	+			+		+			9	113.855	-209.163	0	0.198994
		+			+	+	+			11	115.9	-208.993	0.169861	0.182791
		+		+						7	110.982	-207.626	1.53665	0.0922911
		+			+	+				9	112.863	-207.178	1.98454	0.0737737
		+					+			7	110.739	-207.14	2.02317	0.0723624
		+		+	+		+			11	114.812	-206.817	2.34547	0.0615923
		+			+	+	+		+	13	116.89	-206.661	2.50235	0.0569456
		+		+			+			9	112.537	-206.527	2.63594	0.0532662
		+		+	+	+				11	114.406	-206.005	3.15818	0.0410251
		+			+		+	+		11	114.329	-205.85	3.31298	0.0379696
		+		+					+	9	112.087	-205.627	3.5361	0.0339614
		+			+		+		+	11	114.185	-205.564	3.59929	0.0329052
		+		+	+					9	112.039	-205.531	3.6315	0.0323794
		+		+	+	+	+			13	116.241	-205.362	3.80131	0.0297436
	nitrification	+		+		+			+	11	-359.831	742.47	0	0.414453
		+		+		+		+	+	13	-358.01	743.139	0.668995	0.296623
		+		+		+	+		+	13	-358.566	744.252	1.78192	0.170034
		+		+		+	+	+	+	15	-356.741	744.968	2.49752	0.11889
	sulfate reduction	+		+	+	+		+	+	15	541.589	-1051.69	0	0.491375
		+		+		+		+	+	13	538.949	-1050.78	0.913581	0.311195
		+		+	+	+	+	+	+	17	542.452	-1049	2.69429	0.127749
		+		+		+			+	11	535.296	-1047.79	3.90655	0.0696813
	thiosulfate oxidation	+		+	+				+	11	-5.31354	33.4344	0	0.219006
		+		+			+		+	11	-5.56544	33.9382	0.50379	0.170239
		+		+	+		+		+	13	-3.62234	34.3647	0.930256	0.137548
		+		+					+	9	-8.1529	34.8529	1.41848	0.107755
		+		+		+	+		+	13	-4.1226	35.3652	1.93077	0.0834054
		+		+	+			+	+	13	-4.26453	35.6491	2.21464	0.0723692
		+		+		+			+	11	-6.59248	35.9923	2.55787	0.0609567
		+		+	+	+			+	13	-4.82775	36.7755	3.34107	0.0412052
		+		+			+	+	+	13	-4.86408	36.8482	3.41374	0.0397349
		+		+	+		+	+	+	15	-2.75689	36.9998	3.56542	0.0368329
		+		+				+	+	11	-7.27032	37.348	3.91356	0.0309484
	methane oxidation	+		+		+			+	11	-266.126	555.059	0	0.380347
		+		+		+		+	+	13	-264.326	555.771	0.712403	0.266369
		+		+		+	+		+	13	-264.354	555.828	0.768537	0.258997
		+		+		+	+	+	+	15	-263.181	557.849	2.78947	0.0942875
	CO2 reduction	+		+	+					9	27.6595	-36.7718	0	0.643315
		+		+	+				+	11	28.3456	-33.8839	2.88795	0.151814
		+		+	+	+				11	28.0111	-33.2148	3.557	0.10865
		+		+	+		+			11	27.8896	-32.9719	3.79997	0.096221
	Abbreviations: degrees of freedom (df), log likelihood score (logL), corrected Akaike’s information criterion (AICc), difference in AICc relative to the best model (ΔAICc), AICc weight (AICcw) 1Only models with a ΔAICc ≤ 4 are shown 2Predictors retained in the models are indicated with (+). The intercept, random effect and covariance structure were included in all models considered in the selecti…

### Sheet: Table S5
	response	predictor	variable type	edf	F-value	p-value	significance	RI
	Effective OTU numbers	grain	smoother	2.82779	18.9229	< 0.001	***	1
		sqrt(mud)	smoother	2.599	5.43508	0.00223328	**	1
		temperature	smoother	2.54614	4.95273	0.00349156	**	1
		SAR	smoother	2.84923	10.7404	< 0.001	***	1
		shear	smoother	2.89393	10.3363	< 0.001	***	1
		station	random intercept	66.3971	1.07128	< 0.001	***	NA
	Effective genus numbers	grain	smoother	2.51668	8.86714	< 0.001	***	1
		sqrt(mud)	smoother	1.00014	9.55278	0.00220972	**	0.807218
		temperature	smoother	2.34744	8.80831	< 0.001	***	1
		SAR	smoother	1.0207	8.87039	0.00325898	**	1
		shear	smoother	2.85333	8.39214	< 0.001	***	1
		station	random intercept	65.2569	0.952901	< 0.001	***	NA
	Effective KO numbers	grain	smoother	1	62.6555	< 0.001	***	1
		logit(TOM)	smoother	2.31895	3.90448	0.0334086	*	0.508278
		sqrt(mud)	smoother	2.37171	6.79638	0.00181063	**	1
		temperature	smoother	1.23318	5.05178	0.0122657	*	0.655623
		SAR	smoother	1.69565	7.27856	0.0182539	*	1
		station	random intercept	69.0121	1.12321	< 0.001	***	NA
	OTU beta diversity	LSD.x	parametric	1	158.558	< 0.001	***	1
		LSD.y	parametric	1	145.767	< 0.001	***	1
		grain	smoother	1.0306	27.3257	< 0.001	***	1
		s(shear_stress)2	smoother	2.76792	4.50774	0.00298779	**	1
		station	random intercept	57.5634	1.69602	< 0.001	***	NA
	genus beta diversity	LSD.x	parametric	1	40.9453	< 0.001	***	1
		LSD.y	parametric	1	49.0881	< 0.001	***	1
		shear	smoother	2.78172	9.64949	< 0.001	***	0.935808
		station	random intercept	51.6941	1.26824	< 0.001	***	NA
	KO beta diversity	grain	smoother	2.20568	4.52313	0.0101722	*	0.57381
		station	random intercept	26.8617	0.402573	0.0179432	*	NA
	aerobic respiration log(M00155)	lsd	parametric	1	51860.1	< 0.001	***	1
		logit(TOM)	smoother	1.9128	3.16116	0.0348601	*	0.633752
		temperature	smoother	2.64079	13.4947	< 0.001	***	1
		SAR	smoother	2.09438	30.0748	< 0.001	***	1
		shear	smoother	2.88805	12.0554	< 0.001	***	1
		station	random intercept	76.3377	1.24874	< 0.001	***	NA
	denitrification log(M00528)	LSD	parametric	1	1837.1	< 0.001	***	1
		grain	smoother	1.5789	168.739	< 0.001	***	1
		logit(TOM)	smoother	2.8176	5.9443	< 0.001	***	1
		SAR	smoother	1	41.1657	< 0.001	***	1
		station	random intercept	90.3253	2.1357	< 0.001	***	NA
	dissimilatory nitrate reduction log(M00530.1)	LSD	parametric	1	957.269	< 0.001	***	1
		grain	smoother	1.39921	118.003	< 0.001	***	1
		temperature	smoother	2.68008	9.29251	< 0.001	***	0.939011
		SAR	smoother	2.85507	15.3094	< 0.001	***	1
		station	random intercept	102.119	3.09204	< 0.001	***	NA
	dissimilatory nitrite reduction log(M00530.2)	LSD	parametric	1	4593.18	< 0.001	***	1
		logit(TOM)	smoother	2.69865	4.81004	0.0242339	*	0.748119
		sqrt(mud)	smoother	1.9063	6.80031	0.00120661	**	0.726569
		station	random intercept	39.3937	0.385852	0.0054016	**	NA
	nitrification log(M00528)	LSD	parametric	1	281.904	< 0.001	***	1
		grain	smoother	2.67491	15.9787	< 0.001	***	1
		shear	smoother	1	20.1376	< 0.001	***	1
		SAR	smoother	2.76062	17.8277	< 0.001	***	1
		station	random intercept	95.1699	2.54035	< 0.001	***	NA
	dissimilatory sulfate reduction log(M00596)	LSD	parametric	1	2321.01	< 0.001	***	1
		grain	smoother	2.89449	301.831	< 0.001	***	1
		logit(TOM)	smoother	1	5.04752	0.0255205	*	0.59719
		shear	smoother	2.83953	9.13681	< 0.001	***	1
		SAR	smoother	1	17.5357	< 0.001	***	1
		station	random intercept	75.6442	1.26907	< 0.001	***	NA
	thiosulfate oxidation (M00595)	LSD	parametric	1	1865.9	< 0.001	***	1
		grain	smoother	2.82225	77.4322	< 0.001	***	1
		logit(TOM)	smoother	1.98219	3.59896	0.034439	*	0.59719
		SAR	smoother	2.49649	16.6471	< 0.001	***	1
		station	random intercept	89.1736	2.04765	< 0.001	***	NA
	methane oxidation	LSD	parametric	1	457.569	< 0.001	***	1
		grain	smoother	2.51984	11.396	< 0.001	***	1
		shear	smoother	1	16.6098	< 0.001	***	1
		SAR	smoother	2.70771	16.8976	< 0.001	***	1
		station	random intercept	102.062	3.26208	< 0.001	***	NA
	CO2 reduction log(M00174)	LSD	parametric	1	2384.63	< 0.001	***	1
		grain	smoother	2.84499	194.787	< 0.001	***	1
		logit(TOM)	smoother	2.52193	4.57747	0.00654184	**	1
		station	random intercept	86.6564	1.82532	< 0.001	***	NA
	Abbreviations: KEGG Ortholog (KO), Relative Importance (RI), Log transformed sequencing depth (LSD), Total Organic Matter (TOM)
